# High-quality genome assemblies of four members of the *Podospora anserina* species complex

**DOI:** 10.1101/2023.10.24.563784

**Authors:** S. Lorena Ament-Velásquez, Aaron A. Vogan, Ola Wallerman, Fanny Hartmann, Valérie Gautier, Philippe Silar, Tatiana Giraud, Hanna Johannesson

## Abstract

The filamentous fungus *Podospora anserina* is a model organism used extensively in the study of molecular biology, senescence, prion biology, meiotic drive, mating-type chromosome evolution, and plant biomass degradation. It has recently been established that *P. anserina* is a member of a complex of seven, closely related species. In addition to *P. anserina*, high-quality genomic resources are available for two of these taxa. Here we provide chromosome-level annotated assemblies of the four remaining species of the complex, as well as a comprehensive dataset of annotated assemblies from a total of 28 *Podospora* genomes. We find that all seven species have genomes of around 35 Mbp arranged in seven chromosomes that are mostly collinear and less than 2% divergent from each other at genic regions. We further attempt to resolve their phylogenetic relationships, finding significant levels of phylogenetic conflict as expected from a rapid and recent diversification.

**Significance:** Here we provide a dataset of 28 annotated genomes from the *P. anserina* species complex, including chromosome-level assemblies of four species that lacked a reference genome. With this dataset in hand, biologists can take advantage of the molecular tools available for *P. anserina* to study evolutionary dynamics at the interphase between micro- and macroevolution, with particular emphasis on trait evolution, genome architecture, and speciation.
