## Supplementary Table 1 for "High-quality genome assemblies of four members of the *Podospora anserina* species complex"

### Sheet: AllAssemblies
Strain	Assembly ID	Species	Locality	Year	Substrate (Herbivore dung)	Assembly	Technology	Assembler	Basecaller	Filtering	Contigsa	N50	GC content	GC long reads	Size (bp)	Mean Depth (x) long	Mean Depth (x) short	No. Long readsb	Mean Read Length (bp)	BUSCO (n:3817)c	Repeat Content (%)d	No. Proteinse	Source	Bioproject	Biosample	Illumina SRA	Long reads SRA
Wa21-	PaWa21m	anserina	Wageningen	1993	Horse	High quality	PacBio + Illumina HiSeq	HGAP 3.0	-	nothing	9	5072363	51.49	49.23	35767411	80.3071	78.0394	313285	11863	C:96.9%[S:96.8%,D:0.1%],F:0.7%,M:2.4%	5.894	11693	Vogan et al. 2019	PRJNA523441	SAMN10977277	SRR8661002	SRR8660953,SRR8660952,SRR8660961,SRR8660960
Wa28-	PaWa28m	anserina	Wageningen	1993	Sheep	High quality	PacBio + Illumina HiSeq	HGAP 3.0	-	nothing	7	5076631	51.41	49.99	35929333	76.2045	81.0651	327199	10105	C:96.8%[S:96.7%,D:0.1%],F:0.8%,M:2.4%	5.965	11727	Vogan et al. 2019	PRJNA523441	SAMN10977278	SRR8661003	SRR8660986,SRR8660987,SRR8660984,SRR8660985
Wa46+	PaWa46p	anserina	Wageningen	1994	Rabbit	High quality	PacBio + Illumina HiSeq	HGAP 3.0	-	nothing	9	4338573	51.37	49.8	35724019	117.829	107.469	363721	12949	C:96.9%[S:96.7%,D:0.2%],F:0.8%,M:2.3%	6.045	11654	Vogan et al. 2019	PRJNA523441	SAMN10977279	SRR8661004	SRR8660982,SRR8660983,SRR8660965,SRR8660966
Wa53-	PaWa53m	anserina	Wageningen	1994	Horse	High quality	PacBio + Illumina HiSeq	HGAP 3.0	-	nothing	7	4924837	51.52	49.55	35808992	83.821	78.7383	327523	11382	C:96.8%[S:96.7%,D:0.1%],F:0.8%,M:2.4%	5.927	11701	Vogan et al. 2019	PRJNA523441	SAMN10977280	SRR8661005	SRR8660945,SRR8660949,SRR8660971,SRR8660968
Wa58-	PaWa58m	anserina	Wageningen	1994	Rabbit	High quality	PacBio + Illumina HiSeq	HGAP 3.0	-	nothing	7	5037662	51.46	49.9	35985748	112.171	88.3996	354055	13130	C:96.9%[S:96.8%,D:0.1%],F:0.8%,M:2.3%	6.111	11703	Vogan et al. 2019	PRJNA523441	SAMN10977281	SRR8660998	SRR8660964,SRR8660946,SRR8660948,SRR8660967
Wa63+	PaWa63p	anserina	Wageningen	1994	Horse	High quality	PacBio + Illumina HiSeq	HGAP 3.0	-	nothing	7	4907271	51.36	49.5	36002190	111.225	77.4007	351077	12562	C:96.8%[S:96.7%,D:0.1%],F:0.8%,M:2.4%	6.228	11680	Vogan et al. 2019	PRJNA523441	SAMN10977282	SRR8660999	SRR8660962,SRR8660976,SRR8660959,SRR8660958
Wa87+	PaWa87p	anserina	Wageningen	1997	?	High quality	PacBio + Illumina HiSeq	HGAP 3.0	-	nothing	9	4338603	51.44	49.63	35897234	105.879	74.3914	356924	12928	C:96.9%[S:96.8%,D:0.1%],F:0.8%,M:2.3%	6.176	11708	Vogan et al. 2019	PRJNA523441	SAMN10977284	SRR8661001	SRR8660963,SRR8660977,SRR8660978,SRR8660979
Wa100+	PaWa100p	anserina	Wageningen	1997	?	High quality	PacBio + Illumina HiSeq	HGAP 3.0	-	nothing	7	5096663	51.5	50.2	35953417	114.091	80.9098	361645	12857	C:96.8%[S:96.7%,D:0.1%],F:0.8%,M:2.4%	5.925	11699	Vogan et al. 2019	PRJNA523441	SAMN10977286	SRR8660997	SRR8660972,SRR8660973,SRR8660974,SRR8660975
Wa137-	PaWa137m	anserina	Wageningen	2016	Rabbit	High quality	MinION + Illumina HiSeq	Miniasm 0.2	Guppy 1.6	>1000bp + QV9	8	4930829	51.4	48.47	35995426	49.924	143.692	330780	7913.12	C:97.0%[S:96.8%,D:0.2%],F:0.7%,M:2.3%	6.046	11688	Vogan et al. 2020	PRJNA523441	SAMN15214446	SRR12004669	SRR12004668
Y+	PaYp	anserina	France	1937	?	High quality	MinION + Illumina HiSeq	Miniasm 0.2	Guppy 1.6	nothing	8	4821330	51.55	50.47	35719817	35.6112	83.7234	697535	1951.88	C:96.5%[S:96.4%,D:0.1%],F:0.9%,M:2.6%	5.876	11690	Vogan et al. 2019	PRJNA523441	SAMN10977285	SRR8660996	SRR8660969
TG+	PaTgp	anserina	France?	?	?	High quality	MinION + Illumina HiSeq	Miniasm 0.2	Guppy 1.6	nothing	13	4230402	51.54	48.68	35778794	37.6743	155.934	1286164	1383.79	C:96.9%[S:96.8%,D:0.1%],F:0.8%,M:2.3%	6.012	11711	Vogan et al. 2019	PRJNA523441	SAMN10977287	SRR8660988	SRR8660970
S+T	Podan2	anserina	France	1937	?	Reference	Plasmid and BAC libraries	Arachne	-	-	7	4734292	52.17	-	35010595	-	-	-	-	C:96.9%[S:96.8%,D:0.1%],F:0.7%,M:2.4%	4.646	10803f	Espagne et al. 2008; Lelandais et al. (2022)	(JGI assembly used)	-	-	-
Z+	PaZp	anserina	France		?	Fragmented	Illumina HiSeq	SPAdes 3.12.0	-	-	1061	189036	51.47	-	35898896	-	-	-	-	C:96.8%[S:96.7%,D:0.1%],F:0.9%,M:2.3%	4.45	11017	Ament-Velásquez et al. (2022)	PRJNA743020	SAMN19989653	SRR15095248	-
CBS433.50+	CBS433.50p	anserina	Canada	1944	Cow	Fragmented	Illumina HiSeq	SPAdes 3.12.0	-	-	1269	185840	51.39	-	36148592	-	-	-	-	C:96.6%[S:96.5%,D:0.1%],F:0.9%,M:2.5%	4.289	10988	Ament-Velásquez et al. (2022)	PRJNA743020	SAMN19989651	SRR15095250	-
CBS455.64-	CBS455.64m	anserina	Switzerland	1964	Cow	Fragmented	Illumina HiSeq	SPAdes 3.12.0	-	-	2037	226251	51.45	-	35994605	-	-	-	-	C:96.7%[S:96.6%,D:0.1%],F:0.9%,M:2.4%	5.015	11158	Ament-Velásquez et al. (2022)	PRJNA743020	SAMN19989652	SRR15095249	-
TD+T	PODCO	comata	?	?	?	Reference	454 + Illumina	Newbler 2.3	-	-	7	4662433	52.42	-	34385490	-	-	-	-	C:97.0%[S:96.9%,D:0.1%],F:0.8%,M:2.2%	3.053	10398g	Silar et al. 2018	PRJNA514762	-	-	-
Wa131-	PcWa131m	comata	Wageningen	2016	Rabbit	Fragmented	Illumina HiSeq	SPAdes 3.12.0	-	-	1119	258199	52.1	-	34680523	-	162.022	-	145	C:97.0%[S:96.9%,D:0.1%],F:0.8%,M:2.2%	3.343	10827	Vogan et al. 2021	PRJNA523441	SAMN15214447	SRR12004667	-
Wa132+	PcWa132p	comata	Wageningen	2016	Rabbit	Fragmented	Illumina HiSeq	SPAdes 3.12.0	-	-	1999	263692	52.13	-	34924131	-	171.954	-	145	C:96.8%[S:96.7%,D:0.1%],F:0.9%,M:2.3%	3.412	10797	This study	PRJNA685103	SAMN37845441	SRR26403315	-
Wa133-	PcWa133m	comata	Wageningen	2016	Rabbit	Fragmented	Illumina HiSeq	SPAdes 3.12.0	-	-	1288	234799	52.12	-	34758247	-	184.559	-	145	C:96.9%[S:96.8%,D:0.1%],F:0.9%,M:2.2%	3.368	10810	This study	PRJNA685103	SAMN37845442	SRR26403314	-
Wa139-	PcWa139m	comata	Wageningen	2016	Horse	Fragmented	MinION + Illumina HiSeq	Miniasm 0.2	Guppy 1.6	>1000bp + QV9	7	4603841	52.07	49.87	34605593	52.5779	150.935	236001	5786	C:97.1%[S:97.0%,D:0.1%],F:0.7%,M:2.2%	3.768	11379	Vogan et al. 2021	PRJNA523441	SAMN15214448	SRR12004665	SRR12004664
CBS237.71-T	CBS237.71m	pauciseta	Israel	1970	Antelope	High quality	MinION + Illumina HiSeq	Miniasm 0.2	Guppy 1.6	nothing	13	4070182	51.6	51.05	35576233	24.3067	105.704	240014	6188.33	C:96.7%[S:96.6%,D:0.1%],F:1.0%,M:2.3%	6.057	11305	Vogan et al. 2019	PRJNA523441	SAMN10977288	SRR8660989	SRR8660947
CBS333.63+	CBS333.63p	pauciseta	Argentina	1963	Cow	Fragmented	Illumina HiSeq	SPAdes 3.12.0	-	-	1067	270003	51.53	-	35840514	-	161.376	-	145	C:96.8%[S:96.7%,D:0.1%],F:1.0%,M:2.2%	5.022	10953	Ament-Velásquez et al. 2022	PRJNA743020	SAMN19989654	SRR15095244	-
CBS451.62+	CBS451.62p	pauciseta	Argentina	1960	Cow	Fragmented	Illumina HiSeq	SPAdes 3.12.0	-	-	1018	292225	51.51	-	35699894	-	190.351	-	145	C:96.9%[S:96.8%,D:0.1%],F:1.0%,M:2.1%	4.966	10833	This study	PRJNA685103	SAMN37845443	SRR26403313	-
CBS124.78+	CBS124.78p	pseudoanserina	India	1977	Goat	Reference	MinION + Illumina HiSeq	Miniasm 0.2	Guppy 1.6	>1000bp + QV9	8	4722338	51.78	50.01	34930426	64.0555	82.5846	1109724	2105.26	C:96.3%[S:96.2%,D:0.1%],F:1.0%,M:2.7%	4.86	11131	This study; Hartmann et al. 2021	PRJNA685103	SAMN17076437	SRR13292321	SRR13295151
CBS253.71+T	CBS253.71p	pseudoanserina	CAR	?	Defassa Waterbuck	Fragmented	Illumina HiSeq	SPAdes 3.12.0	-	-	1715	183921	51.86	-	35283468	-	144.125	-	145	C:96.8%[S:96.7%,D:0.1%],F:1.0%,M:2.2%	3.681	10293	This study	PRJNA685103	SAMN37845444	SRR26403312	-
CBS411.78-T	CBS411.78m	pseudopauciseta	Venezuela	1972	Cow	Reference	MinION + Illumina HiSeq	Miniasm 0.2	Guppy 2.13	>1000bp + QV9	10	4347980	51	49.13	36170437	37.9609	167.091	254159	3701.39	C:97.0%[S:96.9%,D:0.1%],F:0.8%,M:2.2%	7.11	11155	This study; Hartmann et al. 2021	PRJNA685103	SAMN17076438	SRR13251621	SRR13295150
CBS415.72-T	CBS415.72m	pseudocomata	Pakistan	1972	Soil	Reference	MinION + Illumina HiSeq	Miniasm 0.2	Guppy 1.6	>1000bp + QV9	9	4138304	52.64	51.32	35065207	27.145	121.323	126192	7800.28	C:96.8%[S:96.5%,D:0.3%],F:0.8%,M:2.4%	4.829	11322	This study; Hartmann et al. 2021	PRJNA685103	SAMN17076439	SRR13251622	SRR13295149
CBS112042+T	CBS112042p	bellae-mahoneyi	Australia	2001	Wallaroo	Reference	MinION + Illumina HiSeq	Miniasm 0.2	Guppy 1.6	>1000bp + QV9	9	4041613	51.64	50.02	34469758	56.3891	130.769	638545	3225.56	C:96.7%[S:96.6%,D:0.1%],F:0.9%,M:2.4%	4.245	11033	This study; Hartmann et al. 2021	PRJNA685103	SAMN17076440	SRR13251623	SRR13295148
CBS307.81-	CBS307.81m	C. samala	Japan	1978	Cow	Fragmented	Illumina HiSeq (single-end)	SPAdes 3.12.0	-	-	2841	66922	48.44	-	39419119	-	47.8016	-	148	C:95.9%[S:95.7%,D:0.2%],F:1.5%,M:2.6%	2.883	9446	Hartmann et al. 2021	PRJNA685103	SAMN17076441	SRR13292320	-
aThe number of scaffolds for long-read data correspond to those that map to the 7 chromosomes (excluding the mitochondrion)																	QualiMap
bWithout filtering
cThe BUSCO reports correspond to the highly conserved orthologs in Sordariomycetes_odb10; C: complete; S: complete and single-copy; D: complete and duplicated F: fragmented; M: missing
dScaffolds larger than 50kb, excluding the mitochondrial and rDNA scaffolds; contigent to our TE library
eFrom our pipeline unless otherwise specified
fLelandais et al. (2022); Espagne et al. (2008)
gSilar et al. (2022)
n.d. Not determined
CAR: Central African Republic
+ and - mark the mating type of the isolate used for sequencing																G
T: type cultured strain
